# *MALAT1* Levels Are Elevated in Thyroid Tumors from Chilean Patients with Lymphatic Infiltration and Are Linked to Metabolic Reprogramming

**DOI:** 10.64898/2025.12.23.696116

**Authors:** Michelle Tobar-Lara, Andrea Matamoros, Marcelo Muñoz-González, Diego Leiva, Gunther Redenz, Gino Nardocci, Luis Meneses, Patricio Cabané, Alvaro A. Elorza, Rodrigo Aguilar

## Abstract

Metastasis-associated lung adenocarcinoma transcript 1 (*MALAT1*) is a long non-coding RNA (lncRNA) implicated in cancer progression. In thyroid cancer, *MALAT1* has been proposed as a potential biomarker, but its role in disease progression remains incompletely understood. Here, we analyzed *MALAT1* RNA levels in paired tumoral and adjacent non-tumoral thyroid samples from a Chilean patient cohort. We found a positive correlation of *MALAT1* levels with lymphatic infiltration that was not replicated when modeling MALAT1 expression in a larger cohort obtained from the TCGA-THCA database.. An exploratory RNA-seq comparison of one matched tumor-adjacent tissue pair confirmed higher tumor abundance of *MALAT1* and the epithelial-to-mesenchymal transition-marker *VIM*, together with lower abundance of cell-adhesion gene *PCDH10*. To investigate the impact of *MALAT1* on thyroid cancer and cellular metabolism, we targeted *MALAT1* in the papillary thyroid cancer cell line TPC1. *MALAT1* knock-down reduced proliferation and migration while enhancing mitochondrial respiration with no changes in glycolysis. Notably, although MALAT1 was not localized within mitochondria, its silencing modulated the expression of transcripts associated with mitochondrial dynamics and mitophagy. Consistent with these results, transcriptomic correlation analysis in the TCGA-THCA cohort showed that MALAT1 expression was largely uncoupled from oxidative phosphorylation and glycolysis gene programs, while negatively correlating with core regulators of mitophagy and mitochondrial dynamics, pointing to a link with mitochondrial quality control rather than direct bioenergetic reprogramming. Our findings highlight *MALAT1* as a contributor to thyroid cancer aggressiveness and reveal a link between *MALAT1* and mitochondrial quality control independent of direct mitochondrial localization. Besides, our results support a tissue-specific mechanism and population-specific role of *MALAT1* in cancer biology.
