## Supplementary Table S1 for "*MALAT1* Levels Are Elevated in Thyroid Tumors from Chilean Patients with Lymphatic Infiltration and Are Linked to Metabolic Reprogramming"

### Sheet: Patient data, anonymous
Supplementary Table S1. Quantification of MALAT1 and clinical parameters measured in this study (related to Figure 1 and Table 2)
Patient number	SUBTYPE 1: Papillary 2: Follicular 3:Benign 4:Tall cell 5:Trabecular	MALAT1 expression level (Fold Change) in tumoral relative to adjacent tissue	AGE	GENRE Male: 0 Female: 1	ATA RISK: Low: 1 Intermediate: 2 High: 3	Tumor size, max diameter (mm)	Lymphatic infiltration No: 0 Yes:1	Perineural infiltration No:0 Yes:1	Lymph nodes with metastasis (+)	Lymph node total	Lymph node density	Metastasis size mx diameter (mm)	T	N	M
1	1	0.883192	43	0	2	23	1	0	3	13	0.230769	20	T2	N1a	M0
2	3	-0.0900448	47	0		20									M0
3	1	1.42554	61	1	1	6	0	0	2	3	0.666667	1	T1a	N1a	M0
4	2	-0.534721	42	1	1	15	0	0	0	2	0		T1b	N0	M0
5	1	-0.0519746	26	1	2	20	1	0	15	20	0.75	8	T2	N1a	M0
6	4	0.0555893	77	1	2	20	0	0	0	4	0		T2	N0	M0
7	1	-0.765797	45	1	1	25	0	0	0	6	0		T2	N0	M0
8	5	0.693894	81	0	3	15	0	0	2	8	0.25	100	T3	N1b	M1
9	1	1.36243	56	0	1	30	1	0	0	3	0		T2	N0	M0
10	1	-0.285348	46	0	2	28	0	0	5	6	0.833333	7	T2	N1a	M0
11	1	-1.58586	38	1	2	40	0	0	3	9	0.333333	4	T2	N1a	M0
12	1	-0.40761	47	1	2	20	0	1	0	10	0		T2	N0a	M0
13	1	1.04908	26	1	2	25	1	1	3	22	0.136364	8	T2	N1b	M0
14	1	0.20086	37	1	2	16	1	0	44	59	0.745763	25	T1b	N1b	M0
15	1	1.1149	43	1	2	25	1	0	10	14	0.714286	9	T2	N1	M0
16	1	0.273648	52	1	3	42	1	1	11	40	0.275	10	T4a	N1b	M0
